# Oestrogen promotes innate immune evasion of *Candida albicans* through inactivation of the alternative complement system

**DOI:** 10.1101/2020.07.22.207191

**Authors:** Pizga Kumwenda, Fabien Cottier, Ben Keevan, Hannah Gallagher, Hung-Ji Tsai, Rebecca A. Hall

## Abstract

Gender is a risk factor for several infections that, for many pathogens, has been linked to sex hormones impacting host immunity and directly affecting microbial virulence. *Candida albicans* is a commensal of the urogenital tract and the predominant cause of vulvovaginal candidiasis (VVC). Factors that increase circulatory oestrogen levels like pregnancy, the use of oral contraceptives, and hormone replacement therapy predispose women to VVC, but the reasons for this are largely unknown. Here, we investigate how adaptation of *C. albicans* to oestrogen impacts the fungal host-pathogen interaction. Physiologically relevant concentrations of oestrogen promoted fungal virulence by enabling *C. albicans* to avoid the actions of the innate immune system. Oestrogen-induced innate immune evasion was mediated via inhibition of opsonophagocytosis through enhanced acquisition of the human complement regulatory protein, Factor H, on the fungal cell surface. Oestrogen induced accumulation of Factor H was dependent on the fungal cell surface protein Gpd2, with oestrogen dependent derepression of *GPD2* being mediated via a non-canonical signalling pathway involving Ebp1 and Bcr1. Therefore, we propose that, in addition to affecting the antifungal potential of vaginal epithelial cells, elevated oestrogen levels predispose women to VVC by directly enhancing fungal pathogenicity through the inactivation of complement. The discovery of this new hormone sensing pathway might pave the way in explaining gender biases associated with fungal infections and may provide an alternative approach to improving women’s health.
