## supplemental table 1 for "Oestrogen promotes innate immune evasion of *Candida albicans* through inactivation of the alternative complement system"

### Sheet: S1 Table
ORF	Gene	Fold change	FDR p-value	Function
orf19.4773	AOX2	4.25	5.04e-11	Alternative oxidase
orf19.3120		3.16	2.36e-07	PDR-subfamily ABC transporter
orf19.355		2.46	0.03	predicted oxidoreductase activity
orf19.3337		2.18	0.00462	Protein of unknown function
orf19.3121	GST1	2.17	0.04	Putative glutathione S-transferase
orf19.6398		1.89	0.05	predicted sulfonate/alpha-ketoglutare dioxygenase
orf19.125	EBP1	1.86	2.57e-06	NADPH oxidoreductase
orf19.1363		1.79	0.03	Putative protein of unknown function
orf19.2511.2		1.76	0.05	Ortholog of C. parapsilosis CDC317 : CPAR2_103040
orf19.5010	DIM1	1.76	0.00149	Putative 18S rRNA dimethylase
orf19.6264.4		1.74	0.03	Component of the 60S ribosomal subunit
orf19.2601	HEM1	1.69	0.000491	Putative 5-aminolevulinate synthase
orf19.4684.2	RPL40B	1.69	0.05	Similarity to the ribosomal protein portion of S. cerevisiae Rpl40Bp
orf19.6886		1.68	0.01	rRNA binding activity
orf19.2717	SAS10	1.67	0.00392	Putative U3-containing small subunit processome complex subunit
orf19.4211	FET31	1.67	0.00796	Putative multicopper oxidase
orf19.596.1	NOP10	1.67	0.04	Small nucleolar ribonucleoprotein
orf19.3131	OYE32	1.66	0.00134	NAD(P)H oxidoreductase family protein
orf19.6000	CDR1	1.65	0.00403	Multidrug transporter of ABC superfamily
orf19.6996	MNN14	1.65	0.00189	Predicted alpha-1,3-mannosyltransferase
orf19.4612		1.63	0.03	Dienelactone hydrolase domain
orf19.6902	DBP7	1.63	0.0043	Putative ATP-dependent DEAD-box RNA helicase
orf19.5180	PRX1	1.62	0.0029	Thioredoxin peroxidase
orf19.1857		1.61	0.00254	Putative L-azetidine-2-carboxylic acid acetyltransferase
orf19.5850	NOC2	1.61	0.0014	Putative nucleolar complex protein
orf19.1169		1.6	0.04	Putative DnaJ-like molecular chaperone
orf19.2504	BMS1	1.6	0.00254	Putative GTPase
orf19.6175		1.59	0.01	Putative 35S rRNA processing protein
orf19.6828		1.59	0.02	rRNA processing and preribosome
orf19.7397.1		1.59	0.01	Predicted ORF identical to NSA2
orf19.962		1.59	0.02	Protein with a fungal RNA polymerase I subunit RPA14 domain
orf19.3433	OYE23	1.58	0.000357	Putative NAPDH dehydrogenase
orf19.3015	ARX1	1.57	0.00581	Putative ribosomal large subunit biogenesis protein
orf19.2108	SOD6	1.56	0.03	Copper-containing superoxide dismutase
orf19.6648	SDA1	1.56	0.0074	Predicted nuclear protein involved in actin cytoskeleton organization
orf19.1915	MPP10	1.55	0.01	Putative SSU processome and 90S preribosome component
orf19.3276	PWP2	1.55	0.00794	Putative 90S pre-ribosomal component
orf19.1388		1.54	0.03	Putative 66S pre-ribosomal particle component
orf19.3287	BUD22	1.54	0.03	Protein with a predicted role in 18S rRNA maturation and small ribosomal subunit biogenesis
orf19.409		1.54	0.00876	Ortholog of S. cerevisiae Aim38/Rcf2, cytochrome c oxidase subunit
orf19.7664		1.54	0.0097	Ortholog of S. cerevisiae : YCR087C-A
orf19.2185	NSA1	1.53	0.0074	Putative 66S pre-ribosomal particles conmponent
orf19.2251	AAH1	1.53	0.00587	Adenine deaminase
orf19.2472.1		1.53	0.05	Ortholog of C. dubliniensis CD36 : Cd36_61610
orf19.59	REI1	1.53	0.03	Putative cytoplasmic pre-60S factor
orf19.7635	DRS1	1.53	0.00254	Putative nucleolar DEAD-box protein
orf19.1030		1.52	0.02	Putative peptidyl-prolyl cis-trans isomerase
orf19.2712	HCA4	1.52	0.05	Putative role in regulation of cell wall biogenesis
orf19.4093	PES1	1.52	0.00524	Pescadillo homolog required for yeast cell growth
orf19.7011		1.52	0.02	have nucleus localization
orf19.7062	RPA135	1.52	0.00333	Putative RNA polymerase I subunit A135
orf19.809		1.52	0.00619	nucleolus, preribosome localization
orf19.5912	MAK21	1.51	0.02	Putative 66S pre-ribosomal particle subunit
orf19.1609		1.5	0.02	90S preribosome, nucleolus localization
orf19.3540	MAK5	1.5	0.03	Putative nucleolar DEAD-box RNA helicase
orf19.501		1.5	0.01	rRNA (cytosine-C5-)-methyltransferase activity
orf19.5959	NOP14	1.5	0.05	Putative nucleolar protein
orf19.6686	ENP2	1.5	0.00794	Putative nucleolar protein
orf19.76	SPB1	1.5	0.02	Putative AdoMet-dependent methyltransferase
orf19.1048	IFD6	-1.5	0.02	in fluconazole-resistant clinical isolates
orf19.1996	CHA1	-1.5	0.00867	Similar to catabolic ser/thr dehydratases
orf19.2296		-1.51	0.0043	Predicted mucin-like protein
orf19.3448		-1.51	0.05	Protein of unknown function
orf19.4883		-1.51	0.03	Protein of unknown function
orf19.1652	POX1-3	-1.52	0.000477	Predicted acyl-CoA oxidase
orf19.7502		-1.52	0.02	Protein of unknown function
orf19.4309	GRP2	-1.54	0.0055	NAD(H)-linked methylglyoxal oxidoreductase
orf19.5806	ALD5	-1.54	0.02	NAD-aldehyde dehydrogenase
orf19.4477	CSH1	-1.55	0.00531	Aldo-keto reductase
orf19.6459	DPP3	-1.55	0.03	Protein similar to S. cerevisiae pyrophosphate phosphatase Dpp
orf19.7520	POT1	-1.55	0.00913	Putative peroxisomal 3-oxoacyl CoA thiolase
orf19.2529		-1.56	0.0047	anchors; shuman Pig-H
orf19.5753	HGT10	-1.57	0.04	Glycerol permease
orf19.6005	HGT5	-1.57	0.0043	Putative glucose transporter
orf19.2947	SNZ1	-1.58	0.01	Stationary phase protein
orf19.3573	PEX6	-1.58	0.00266	ATPase activity
orf19.4135	PRC2	-1.59	0.0012	Putative carboxypeptidase
orf19.2114		-1.6	0.00112	Predicted uricase
orf19.3160	HSP12	-1.6	0.0043	Heat-shock protein
orf19.4216		-1.6	0.00432	Putative heat shock protein
orf19.7284	ASR2	-1.6	2.13e-06	Adenylyl cyclase and stress responsive protein
orf19.7446	OPI3	-1.6	0.00452	Phosphatidylethanolamine N-methyltransferase
orf19.2551	MET6	-1.62	1.04e-05	Essential 5-methyltetrahydropteroyltriglutamate-homocysteine methyltransferase
orf19.5312	MET4	-1.62	0.00308	Putative transcription coactivator
orf19.716		-1.62	0.05	Protein of unknown function
orf19.2948	SNO1	-1.63	0.00132	Protein with a predicted role in pyridoxine metabolism
orf19.3932		-1.63	0.000274	Predicted RNA binding protein
orf19.5449		-1.64	0.04	Predicted integral membrane protein
orf19.6838		-1.65	0.02	Putative protein of unknown function
orf19.288	MET13	-1.66	0.000511	Putative methionine biosynthesis protein
orf19.3612	PST2	-1.67	0.000751	Flavodoxin-like protein involved in oxidative stress protection and virulence
orf19.6196		-1.67	0.00709	Component of the SWI/SNF and RSC chromatin remodeling complexes
orf19.3910		-1.68	0.00656	predicted RNA binding
orf19.2768	AMS1	-1.71	0.00197	Putative alpha-mannosidase
orf19.3931	SFC1	-1.72	0.04	Putative succinate-fumarate transporter
orf19.4504		-1.74	0.00112	predicted oxidoreductase activity
orf19.6308		-1.74	0.05	Ortholog of Candida albicans WO-1 : CAWG_01818
orf19.2896	SOU1	-1.75	6.59e-07	Enzyme involved in utilization of L-sorbose
orf19.4082	DDR48	-1.77	6.83e-05	Immunogenic stress-associated protein
orf19.7330		-1.79	0.00378	Protein with a predicted heme oxygenase domain
orf19.3311	IFD3	-1.8	0.000511	Putative aldo/keto reductase
orf19.6656		-1.85	9.05e-09	Spermidine transporter
orf19.700	SEO1	-1.9	4.12e-05	Protein with similarity to permease
orf19.4749		-1.91	2.36e-07	Protein of unknown function
orf19.385	GCV2	-1.93	1.11e-05	Glycine decarboxylase P subunit
orf19.5447	HGT19	-1.94	0.000458	Putative MFS glucose/myo-inositol transporter
orf19.2620		-1.96	0.04	Ortholog of C. dubliniensis CD36 : Cd36_33120
orf19.3684		-1.96	0.000477	Putative oxidoreductase
orf19.6793		-1.97	0.02	Protein of unknown function
orf19.3439		-1.98	0.02	Protein of unknown function
orf19.5125		-1.98	7.76e-06	Protein of unknown function
orf19.6993	GAP2	-2.02	0.00112	General broad specificity amino acid permease
orf19.1288	FOX2	-2.03	6.5e-11	3-hydroxyacyl-CoA epimerase
orf19.2241	PST1	-2.03	4.12e-08	Flavodoxin-like protein involved in oxidative stress protection and virulence
orf19.1523	FMO1	-2.04	0.05	Putative oxidoreductase
orf19.94		-2.07	2.09e-06	Protein of unknown function
orf19.4833	MLS1	-2.11	8.93e-08	Malate synthase
orf19.6844	ICL1	-2.15	0.00171	Isocitrate lyase
orf19.7310		-2.15	1.53e-10	Protein with a role in directing meiotic recombination events to homologous chromatids
orf19.2344	ASR1	-2.33	4.69e-11	Heat shock protein
orf19.6229	CAT1	-2.33	4.45e-10	Catalase
orf19.6688		-2.37	0.00653	Protein of unknown function
orf19.2515	N/A	-2.4	3.86e-10	ZZ-type zinc finger protein
orf19.5760	IHD1	-2.4	1.72e-12	GPI-anchored protein
orf19.638	FDH1	-2.43	3.22e-09	Formate dehydrogenase
orf19.4526	HSP30	-2.55	0.04	Putative heat shock protein
orf19.7029		-2.64	0.00766	Putative guanine deaminase
orf19.5565	HPD1	-2.69	0.03	3-hydroxypropionate dehydrogenase
orf19.34	GIT1	-2.73	1.85e-06	Glycerophosphoinositol permease
orf19.6073	HMX1	-2.91	0	Heme oxygenase
orf19.6140	FRE30	-3.17	0.00371	Protein with similarity to ferric reductases
orf19.6139	FRE7	-3.23	0.00225	Copper-regulated cupric reductase
orf19.3708	SAP2	-3.49	0.0012	Major secreted aspartyl proteinase
orf19.1321	HWP1	-3.72	0.03	Hyphal cell wall protein
orf19.3374	ECE1	-6.66	0.00134	Candidalysin
